# METABOLIC MODELLING AS A POWERFUL TOOL TO IDENTIFY CRITICAL COMPONENTS OF *PNEUMOCYSTIS* GROWTH MEDIUM

**DOI:** 10.1101/2023.06.07.544035

**Authors:** Olga A. Nev, Elena Zamaraeva, Romain De Oliveira, Lucian Duvenage, Wassim Abou-Jaoudé, Djomangan Adama Ouattara, Jennifer Claire Hoving, Ivana Gudelj, Alistair J. P. Brown

## Abstract

Establishing suitable *in vitro* culture conditions for microorganisms is crucial for dissecting their biology and empowering potential applications. However, a significant number of bacterial and fungal species, including *Pneumocystis jirovecii*, remain unculturable, hampering research efforts. *P. jirovecii* is a deadly pathogen of humans that causes life-threatening pneumonia in immunocompromised individuals and transplant patients. Despite the major impact of *Pneumocystis* on human health, we remain ignorant about the pathobiology of this fungus. This is largely due to the fact that its experimental dissection has been constrained by the inability to culture the organism *in vitro*. We present a comprehensive *in silico* genome-scale metabolic model of *Pneumocystis* growth and metabolism, with a view to identifying metabolic requirements and imbalances that hinder growth *in vitro*. We utilise recently published genome data and available information in the literature as well as bioinformatics and software tools to develop and validate the model. In addition, we employ Flux Balance Analysis and Reinforcement Learning approaches to make predictions regarding metabolic fluxes and to identify critical components of the *Pneumocystis* growth medium. Our findings offer insights into the biology of *Pneumocystis* and provide a novel strategy to overcome the longstanding challenge of culturing this pathogen *in vitro*.
