## Supplementary material for "METABOLIC MODELLING AS A POWERFUL TOOL TO IDENTIFY CRITICAL COMPONENTS OF *PNEUMOCYSTIS* GROWTH MEDIUM": SI 1

### Sheet: Calculations
CALCULATIONS
CALCULATIONS - CELL WALL
Pneumocystis measurements from [1]
Cyst form size (D)	~ 5-8 mum (diameter)	Cell wall proportion			M = p*V
Cyst cell wall size (x)	~ 100-160 nm thick	0.115264			V = 4/3*Pi*R^3
					V_t = 4/3*Pi*(D/2)^3
Trophic form size (D)	~ 2-10 mum (long dimension)	Cell wall proportion			V_cw = V_t - V_in
Trophic cell wall size (x)	~ 20-30 nm	0.0247922			V_in = 4/3*Pi*(D/2 - x)^3
					V_in/V_t = (D/2 - x)^3/(D/2)^3 = (1 - 2x/D)^3
					M_cw/M_t = V_cw/V_t = (V_t - V_in)/V_t = 1 - V_in/V_t = 1 - (1 - 2x/D)^3
Troph	Cyst	M_c - M_t = y
		M_c - M_t = CW_c - CW_t = 0.115 M_c - 0.025 M_t
		0.885 M_c = 0.975 M_t
		M_t = 0.9 M_c
		y = M_c - 0.9 M_c = 0.1 M_c = 0.1/0.115 CW_c = 0.87 CW_c
x = glucose (N-linked glucan + O-linked glucan)		beta-1,3-glucan + beta-1,6-glucan = 0.87 CW_c
y = glucans (beta-1,3-glucan + beta-1,6-glucan)		beta-1,6-glucan = 0.1 CW_c from [2]
		beta-1,3-glucan = 0.77 CW_c
		glucose = 0.23 CW_c
CALCULATIONS - LIPIDS
it is assumed that Lipids = Phospholipids (=polar lipids) + Sterols
Lipids composition from [3]
Total lipids	0.9 mg/mg of protein	26.7 mg/g (wet weight) = 0.0267 g/g WW = 0.267 g/gDW
Polar lipids	0.52 mg/mg of protein
Phospholipids	0.37 mumol/mg of protein	11.1 mumol/g (wet weight)
Neutral lipids	0.6 neutral/polar
Polar lipids (=Phospholipids)	0.577778	g/g total lipids	0.154267	g/gDW
Neutral lipids	0.422222	g/g total lipids	0.112733	g/gDW
Neutral lipids composition from [4]
Sterols	0.437	g/g neutral lipids	0.0492645	g/gDW
CALCULATIONS - PHOSPHOLIPIDS
Phospholipids composition from [5]
Component	g/g total phospholipids	Abbreviation
Lysophosphatidylcholine	0.023	LPC
Sphingomyelin	0.033	SM
Phosphatidylcholine	0.297	PC
Phosphatidylinositol	0.15	PI
Phosphatidylserine	0.128	PS
Phosphatidylethanolamine	0.202	PE
Phosphatidylglycerol	0.1	PG
Cardiolipin	0.028	CL
Fatty acids composition from [6]
Fatty acids	% in LPC	% in SM	% in PC	% in PI	% in PS	% in PE	% in PG	% in CL	MW g/mol
14:0 Myristic acid	1.3	1.2	0.9	0.7	2.3	3.3	3.6	3.6	228.37
15:0 Pentadecylic acid	1.3	0.5	0.4	0.9	5.1	3.5	4	5.3	242.4
16:0 Palmitic acid	48.1	15.1	49.1	17.2	17.8	8	28.1	14.5	256.42
16:1 Palmitoleic acid	4.4	1	1.4	0.8	1.9	2.8	1.3	3.4	254.41
17:0 Margaric acid	1	0.3	0.1	0.6	8.3	0.9	5	1.7	270.5
18:0 Stearic acid	14.5	13.3	8.8	26.3	16.1	14.4	18	18.6	284.5
18:1 Oleic acid, Elaidic acid	6.8	1.4	34.2	27.2	6.5	36.7	21.7	9.8	282.5
18:2 Linoleic acid, Linolelaidic acid	2.4	0.6	4.9	3.1	0	5.3	4.1	9.1	280.4
20:0 Arachidic acid	1.8	6.7	0.3	1.6	5	1.8	1.5	1.7	312.5
20:4 Arachidonic acid	1.1	2.9	4	1.3	5.7	1	4.3	1.8	304.5
21:0 Heneicosylic acid	1.5	0	0.3	2	11.2	4.6	1.6	3.9	326.6
22:0 Behenic acid	1.8	16.7	0.4	2.3	2	1.1	1.1	2.7	340.6
22:1 Erucic acid	4.1	0.8	0	2.1	7.5	3	2.7	6.7	338.6
24:0 Lignoceric acid	1.3	37.3	0.7	0	2.9	1.1	3.2	0.4	368.6
Fatty acids	mmol/g LPC	mmol/g SM	mmol/g PC	mmol/g PI	mmol/g PS	mmol/g PE	mmol/g PG	mmol/g CL
14:0 Myristic acid	0.0569252	0.0525463	0.0394097	0.030652	0.100714	0.144502	0.157639	0.157639
15:0 Pentadecylic acid	0.0536304	0.0206271	0.0165017	0.0371287	0.210396	0.144389	0.165017	0.218647
16:0 Palmitic acid	1.87583	0.588878	1.91483	0.670775	0.694174	0.311988	1.09586	0.565479
16:1 Palmitoleic acid	0.172949	0.0393066	0.0550293	0.0314453	0.0746826	0.110059	0.0510986	0.133643
17:0 Margaric acid	0.0369686	0.0110906	0.00369686	0.0221811	0.306839	0.0332717	0.184843	0.0628466
18:0 Stearic acid	0.509666	0.467487	0.309315	0.924429	0.565905	0.506151	0.632689	0.653779
18:1 Oleic acid, Elaidic acid	0.240708	0.0495575	1.21062	0.962832	0.230088	1.29912	0.768142	0.346903
18:2 Linoleic acid, Linolelaidic acid	0.085592	0.021398	0.17475	0.110556	0	0.189016	0.14622	0.324536
20:0 Arachidic acid	0.0576	0.2144	0.0096	0.0512	0.16	0.0576	0.048	0.0544
20:4 Arachidonic acid	0.0361248	0.0952381	0.131363	0.0426929	0.187192	0.0328407	0.141215	0.0591133
21:0 Heneicosylic acid	0.0459277	0	0.00918555	0.061237	0.342927	0.140845	0.0489896	0.119412
22:0 Behenic acid	0.0528479	0.490311	0.011744	0.0675279	0.0587199	0.0322959	0.0322959	0.0792719
22:1 Erucic acid	0.121087	0.0236267	0	0.0620201	0.2215	0.0886001	0.0797401	0.197874
24:0 Lignoceric acid	0.0352686	1.01194	0.0189908	0	0.0786761	0.0298426	0.086815	0.0108519
CALCULATIONS - BIOMASS
Based on S. pombe model [5] with a correction to the cell wall and lipids calculations above
Component	S. pombe	Pneumocystis (cyst)
Protein	0.44	0.317664
RNA	0.07	0.0505374
DNA	0.036	0.0259907
Lipids	0.07	0.267
Small metabolites	0.03	0.0216589
Cell wall	0.11	0.115
Carbohydrates	0.28	0.20215
	1.036	1
References
[1] Ma L, Cissé OH, Kovacs JA. 2018. A Molecular Window into the Biology and Epidemiology of Pneumocystis spp. Clin Microbiol Rev 31(3):e00009-18
[2] Kottom TJ, Hebrink DM, Jenson PE, Gudmundsson G, Limper AH. 2015. Evidence for Proinflammatory β-1,6 Glucans in the Pneumocystis carinii Cell Wall. Infect Immun 83(7):2816-26
[3] Guo Z, Kaneshiro ES. 1995. Phospholipid composition of Pneumocystis carinii carinii and effects of methylprednisolone immunosuppression on rat lung lipids. Infect Immun 63(4):1286-1290
[4] Kaneshiro ES. 1998. The lipids of Pneumocystis carinii. Clin Microbiol Rev 11(1):27-41
[5] Sohn SB, Kim TY, Lee JH, Lee SY. 2012. Genome-scale metabolic model of the fission yeast Schizosaccharomyces pombe and the reconciliation of in silico/in vivo mutant growth. BMC Syst Biol 6:49

### Sheet: Biomass equation
BIOMASS EQUATION FOR PNEUMOCYSTIS (CYST)
BIOMASS
see calculations from the Calculations sheet
COMPONENT	FRACTION
PROTEIN	0.317664
RNA	0.0505374
DNA	0.0259907
PHOSPHOLIPIDS	0.154267
STEROLS	0.0492645
SMALL METABOLITES	0.0216589
CELL WALL	0.115
CARBOHYDRATE	0.20215
PROTEIN
% content estimated by using the Biomass estimator from [1]
Amino acid	Chebi ID	% (w/w)	MW*, g/mol	mmol/g protein	MW, g/mol (with water)
Alanine	CHEBI:57972	0.0417604	71.0779	0.58753	89.0932
Arginine	CHEBI:32682	0.0162474	156.186	0.104026	174.201
Asparagine	CHEBI:58048	0.0542585	114.103	0.475523	132.118
Aspartate	CHEBI:29991	0.0703091	115.087	0.610919	133.103
Cysteine	CHEBI:35235	0.0490491	103.144	0.47554	121.159
Glutamine	CHEBI:58359	0.0426457	128.129	0.332833	146.145
Glutamate	CHEBI:29985	0.02155	129.114	0.166907	147.129
Glycine	CHEBI:57305	0.0865625	57.0514	1.51727	75.0666
Histidine	CHEBI:57595	0.0855057	137.139	0.623495	155.155
Isoleucine	CHEBI:58045	0.0990677	113.155	0.875507	131.17
Leucine	CHEBI:57427	0.0207484	113.155	0.183363	131.17
Lysine	CHEBI:32551	0.0624679	128.175	0.487365	146.19
Methionine	CHEBI:57844	0.0362971	131.195	0.276666	149.21
Phenylalanine	CHEBI:58095	0.0359528	147.175	0.244287	165.19
Proline	CHEBI:60039	0.0441828	97.1147	0.454954	115.13
Serine	CHEBI:33384	0.0870933	87.0747	1.00021	105.09
Threonine	CHEBI:57926	0.0504676	101.105	0.499162	119.12
Tryptophan	CHEBI:57912	0.0473664	186.205	0.254378	204.22
Tyrosine	CHEBI:58315	0.0106498	163.175	0.0652665	181.19
Valine	CHEBI:57762	0.0378173	99.1347	0.381474	117.15
Energy requirement for polymerisation (ATP) from [2]:	41.5	mmol ATP/g protein
*water is substracted from MW to account for water excretion during peptide bond formation
DNA
% content estimated by using the Biomass estimator from [1]
Nucleotide	Chebi ID	% (w/w)	MW**, g/mol	mmol/g DNA	MW, g/mol (with water)
dAMP	CHEBI:58245	0.365737	313.205	1.16772	331.22
dCMP	CHEBI:57566	0.134545	289.185	0.465256	307.2
dTMP	CHEBI:63528	0.364642	304.195	1.19871	322.21
dGMP	CHEBI:57673	0.135076	329.205	0.410311	347.22
Energy requirement for polymerisation (ATP) from [2]:	4.4	mmol ATP/g DNA
**the molecular weight is the weight of the nucleotide monophosphate substracted 1 water, which is lost during esterification
RNA
It it assumed that RNA consisted of 5% mRNA, 75% rRNA and 20% tRNA (molar) [2]
% content estimated by using the Biomass estimator from [1]
Nucleotide	Chebi ID	% (w/w)	MW***, g/mol	mmol/g RNA	MW, g/mol (with water)
AMP	CHEBI:456215	0.266834	329.205	0.810541	347.22
GMP	CHEBI:58115	0.265284	345.205	0.768483	363.22
CMP	CHEBI:60377	0.194179	305.183	0.636272	323.198
UMP	CHEBI:57865	0.273703	306.165	0.893973	324.18
Energy requirement for polymerisation (ATP) from [2]:	1.25	mmol ATP/g RNA
***the molecular weight is the weight of the nucleotide monophosphate substracted 1 water, which is lost during esterification
THE SOLUBLE POOL OF SMALL METABOLITES (polyamines, vitamins, cofactors) - based on the general list from [3]
it is assumed that the selected small molecules are equally represented (w/w) in the pool, apart from polyamines (putrescine, spermidine, spermine)
it is assumes that putrescine is 14%, spermidine is 85%, spermine 1% [4]
Molecule	Chebi ID	MW, g/mol	g/g pool of small molecules	mmol/g pool of small molecules
Putrescine	CHEBI:326268	90.1674	0.014	0.155267
Spermidine	CHEBI:57834	148.27	0.085	0.57328
Spermine	CHEBI:45725	206.372	0.001	0.00484562
Acetyl-CoA	CHEBI:57288	805.539	0.0333333	0.0413802
Coenzyme A (CoA)	CHEBI:57287	763.502	0.0333333	0.0436585
Succinyl-CoA	CHEBI:57292	862.567	0.0333333	0.0386443
Malonyl-CoA	CHEBI:57384	848.541	0.0333333	0.0392831
Nicotinamide adenine dinucleotide	CHEBI:57540	662.417	0.0333333	0.0503208
Nicotinamide adenine dinucleotide - reduced	CHEBI:58349	740.381	0.0333333	0.0450219
Nicotinamide adenine dinucleotide phosphate	CHEBI:57945	663.425	0.0333333	0.0502443
Nicotinamide adenine dinucleotide phosphate - reduced	CHEBI:57783	741.389	0.0333333	0.0449606
Undecaprenyl diphosphate	CHEBI:58405	924.239	0.0333333	0.0360657
10-Formyltetrahydrofolate	CHEBI:57454	471.423	0.0333333	0.0707078
5,6,7,8-Tetrahydrofolate	CHEBI:57453	443.413	0.0333333	0.0751744
5,10-methylenetetrahydrofolate	CHEBI:15636	455.424	0.0333333	0.0731918
Chorismate	CHEBI:29748	224.167	0.0333333	0.148699
Reduced glutathione	CHEBI:57925	306.31	0.0333333	0.108822
Pyridoxal 5'-phosphate (Vitamin B6)	CHEBI:597326	245.126	0.0333333	0.135984
S-adenosyl-L-methionine	CHEBI:59789	399.445	0.0333333	0.0834491
thiamine diphosphate	CHEBI:58937	422.291	0.0333333	0.0789345
Ubiquinol-8 (CoQ)	CHEBI:17976	729.14	0.0333333	0.045716
menaquinol 8	CHEBI:18151	719.14	0.0333333	0.0463517
ferroheme o(2-) (Heme O)	CHEBI:60530	836.838	0.0333333	0.0398325
ferroheme b(2-) (Protoheme)	CHEBI:60344	614.471	0.0333333	0.0542472
riboflavin	CHEBI:57986	375.356	0.0333333	0.0888046
Flavin adenine dinucleotide oxidized	CHEBI:57692	782.526	0.0333333	0.0425971
Flavin mononucleotide^	CHEBI:58210	453.325	0.0333333	0.0735308
Vitamin H (biotin)^^	CHEBI:57586	243.303	0.0333333	0.137003
Vitamin B3 (Nicotinic acid)^^	CHEBI:32544	122.102	0.0333333	0.272997
Vitamin B5 (pantothenate)^^	CHEBI:29032	218.227	0.0333333	0.152746
			0.0333333
^additionally taken from S.pombe model [2]
^^additionally added as an essential vitamin
CELL WALL (CYST) = N-linked glycan (=glucose) + O-linked glycan (=glucose) + beta 1,3-glucan + beta 1,6-glucan (=glucose)
see calculations from the Calculations sheet
Component	Chebi ID	MW, g/mol	g/g cell wall	mmol/g cell wall
beta-1,3-glucan	CHEBI:37671	504.4	0.77	1.52657
glucose	CHEBI:4167	180.156	0.23	1.27667
Energy requirement for polymerisation (ATP) [2]:	12.8	mmol ATP/g cell wall
OTHER CARBOHYDRATES
Component	Chebi ID	MW, g/mol	g/g carbohydrates	mmol/g carbohydrates
glycogen	CHEBI:15444	666.6	0.5	0.750075
trehalose	CHEBI:16551	342.296	0.5	1.46072
STEROLS
Sterols composition is taken from [5]
Sterol	Chebi ID	MW g/mol	g/g total sterols	mmol/g sterols
Cholesterol	CHEBI:16113	386.7	0.784	2.02741
Desmosterol	CHEBI:17737	384.6	0.002	0.00520021
Cholest-7-en-3-ol	CHEBI:17168	386.7	0.006	0.0155159
Campesterol	CHEBI:28623	400.7	0.037	0.0923384
Cholest-5-en-3-one	CHEBI:63906	384.6	0.015	0.0390016
Fungisterol	CHEBI:69432	400.7	0.045	0.112303
beta-Sitosterol	CHEBI:27693	414.7	0.021	0.050639
Lanosterol	CHEBI:16521	426.7	0.001	0.00234357
PHOSPHOLIPIDS
See calculations from the Calculations sheet
Fatty acids	Chebi ID	mmol/g phospholipids
14:0 Myristic acid	CHEBI:28875	0.0816044
15:0 Pentadecylic acid	CHEBI:42504	0.0911056
16:0 Palmitic acid	CHEBI:7896	1.00919
16:1 Palmitoleic acid	CHEBI:28716	0.0669785
17:0 Margaric acid	CHEBI:32365	0.0718817
18:0 Stearic acid	CHEBI:28842	0.513933
18:1 Oleic acid	CHEBI:16196	0.444775
18:1 Elaidic acid	CHEBI:27997	0.444775
18:2 Linoleic acid	CHEBI:17351	0.0665246
18:2 Linolelaidic acid	CHEBI:75108	0.0665246
20:0 Arachidic acid	CHEBI:28822	0.0573696
20:4 Arachidonic acid	CHEBI:15843	0.0957635
21:0 Heneicosylic acid	CHEBI:39248	0.0935579
22:0 Behenic acid	CHEBI:28941	0.0505021
22:1 Erucic acid	CHEBI:28792	0.0726314
24:0 Lignoceric acid	CHEBI:28866	0.0649295
References
[1] Santos S, Rocha I. 2016. Estimation of biomass composition from genomic and transcriptomic information. J Integr Bioinform 13(2):285
[2] Sohn SB, Kim TY, Lee JH, Lee SY. 2012. Genome-scale metabolic model of the fission yeast Schizosaccharomyces pombe and the reconciliation of in silico/in vivo mutant growth. BMC Syst Biol 6:49
[3] Thiele I, Palsson BØ. 2010. A protocol for generating a high-quality genome-scale metabolic reconstruction. Nat Protoc 5:93–121
[4] Lipschik GY, Masur H, Kovacs JA. 1991. Polyamine metabolism in Pneumocystis carinii. J Infect Dis 163(5):1121-1127
[5] Kaneshiro ES. 1998. The lipids of Pneumocystis carinii. Clin Microbiol Rev 11(1):27-41

### Sheet: Matrix
BIOMASS EQUATION FOR PNEUMOCYSTIS (CYST) IN A MATRIX FORM
COMPONENT	CHEBI ID	BIOMASS	PROTEIN	RNA	DNA	PHOSPHOLIPIDS	STEROLS	SMALL MOLECULES	CELL WALL	CARBOHYDRATES
Biomass		1
Protein		-0.317664	1
RNA		-0.0505374		1
DNA		-0.0259907			1
Phospholipids		-0.154267				1
Sterols		-0.0492645					1
Small molecules		-0.0216589						1
Cell wall		-0.115							1
Carbohydrates		-0.20215								1
ATP(4-)	CHEBI:30616		-41.5	-1.25	-4.4				-12.8
ADP(3-)	CHEBI:456216		41.5	1.25	4.4				12.8
hydrogenphosphate	CHEBI:43474		41.5	1.25	4.4				12.8
L-alanine zwitterion	CHEBI:57972		-0.58753
L-argininium(1+)	CHEBI:32682		-0.104026
L-asparagine zwitterion	CHEBI:58048		-0.475523
L-aspartate(1-)	CHEBI:29991		-0.610919
L-cysteine zwitterion	CHEBI:35235		-0.47554
L-glutamine zwitterion	CHEBI:58359		-0.332833
L-glutamate(1-)	CHEBI:29985		-0.166907
glycine zwitterion	CHEBI:57305		-1.51727
L-histidine zwitterion	CHEBI:57595		-0.623495
L-isoleucine zwitterion	CHEBI:58045		-0.875507
L-leucine zwitterion	CHEBI:57427		-0.183363
L-lysinium(1+)	CHEBI:32551		-0.487365
L-methionine zwitterion	CHEBI:57844		-0.276666
L-phenylalanine zwitterion	CHEBI:58095		-0.244287
L-proline zwitterion	CHEBI:60039		-0.454954
L-serine zwitterion	CHEBI:33384		-1.00021
L-threonine zwitterion	CHEBI:57926		-0.499162
L-tryptophan zwitterion	CHEBI:57912		-0.254378
L-tyrosine zwitterion	CHEBI:58315		-0.0652665
L-valine zwitterion	CHEBI:57762		-0.381474
adenosine 5'-monophosphate(2-)	CHEBI:456215			-0.810541
guanosine 5'-monophosphate(2-)	CHEBI:58115			-0.768483
cytidine 5'-monophosphate(2-)	CHEBI:60377			-0.636272
uridine 5'-monophosphate(2-)	CHEBI:57865			-0.893973
2'-deoxyadenosine 5'-monophosphate(2-)	CHEBI:58245				-1.16772
2'-deoxycytosine 5'-monophosphate(2-)	CHEBI:57566				-0.465256
dTMP(2-)	CHEBI:63528				-1.19871
2'-deoxyguanosine 5'-monophosphate(2-)	CHEBI:57673				-0.410311
14:0 Myristic acid (tetradecanoate)	CHEBI:28875					-0.0816044
15:0 Pentadecylic acid	CHEBI:42504					-0.0911056
16:0 Palmitic acid (hexadecanoate)	CHEBI:7896					-1.00919
16:1 Palmitoleic acid	CHEBI:28716					-0.0669785
17:0 Margaric acid	CHEBI:32365					-0.0718817
18:0 Stearic acid	CHEBI:28842					-0.513933
18:1 Oleic acid	CHEBI:16196					-0.444775
18:1 Elaidic acid	CHEBI:27997					-0.444775
18:2 Linoleic acid	CHEBI:17351					-0.0665246
18:2 Linolelaidic acid	CHEBI:75108					-0.0665246
20:0 Arachidic acid	CHEBI:28822					-0.0573696
20:4 Arachidonic acid	CHEBI:15843					-0.0957635
21:0 Heneicosylic acid	CHEBI:39248					-0.0935579
22:0 Behenic acid	CHEBI:28941					-0.0505021
22:1 Erucic acid	CHEBI:28792					-0.0726314
24:0 Lignoceric acid	CHEBI:28866					-0.0649295
Cholesterol	CHEBI:16113						-2.02741
Desmosterol	CHEBI:17737						-0.00520021
5alpha-cholest-7-en-3beta-ol	CHEBI:17168						-0.0155159
Campesterol	CHEBI:28623						-0.0923384
Cholest-5-en-3-one	CHEBI:63906						-0.0390016
Fungisterol	CHEBI:69432						-0.112303
Sitosterol	CHEBI:27693						-0.050639
Lanosterol	CHEBI:16521						-0.00234357
1,4-butanediammonium	CHEBI:326268							-0.155267
spermidine(3+)	CHEBI:57834							-0.57328
spermine(4+)	CHEBI:45725							-0.00484562
Acetyl-CoA (4-)	CHEBI:57288							-0.0413802
coenzyme A(4-)	CHEBI:57287							-0.0436585
Succinyl-CoA (5-)	CHEBI:57292							-0.0386443
Malonyl-CoA (5-)	CHEBI:57384							-0.0392831
NAD(1-)	CHEBI:57540							-0.0503208
NADP(3-)	CHEBI:58349							-0.0450219
NADH (2-)	CHEBI:57945							-0.0502443
NADPH (4-)	CHEBI:57783							-0.0449606
ditrans,polycis-undecaprenyl diphosphate(3-)	CHEBI:58405							-0.0360657
10-Formyltetrahydrofolate (2-)	CHEBI:57454							-0.0707078
(6S)-5,6,7,8-tetrahydrofolate(2-) (THF)	CHEBI:57453							-0.0751744
(6R)-5,10-methylenetetrahydrofolate(2-)	CHEBI:15636							-0.0731918
Chorismate (2-)	CHEBI:29748							-0.148699
glutathionate(1-)	CHEBI:57925							-0.108822
Pyridoxal 5'-phosphate (2-)	CHEBI:597326							-0.135984
S-adenosyl-L-methionine zwitterion	CHEBI:59789							-0.0834491
thiamine(1+) diphosphate(3-)	CHEBI:58937							-0.0789345
ubiquinol	CHEBI:17976							-0.045716
menaquinol	CHEBI:18151							-0.0463517
ferriheme b(1-)	CHEBI:60530							-0.0398325
ferroheme b(2-)	CHEBI:60344							-0.0542472
riboflavin(1-)	CHEBI:57986							-0.0888046
FAD(3-)	CHEBI:57692							-0.0425971
FMN(3-)	CHEBI:58210							-0.0735308
biotinate	CHEBI:57586							-0.137003
nicotinate	CHEBI:32544							-0.272997
(R)-pantothenate	CHEBI:29032							-0.152746
(1->3)-beta-D-glucan	CHEBI:37671								-1.52657
D-glucopyranose	CHEBI:4167								-1.27667
(1->4)-alpha-D-glucan	CHEBI:15444									-0.750075
alpha,alpha-trehalose	CHEBI:16551									-1.46072
