## Supplementary material for "METABOLIC MODELLING AS A POWERFUL TOOL TO IDENTIFY CRITICAL COMPONENTS OF *PNEUMOCYSTIS* GROWTH MEDIUM": SI 3

### Sheet: SI 3. Transport reactions
SI 3. List of transport reactions under Merali’s medium conditions
id	reaction
(6Z,9Z,12Z,15Z)-octadecatetraenoate_ex	(1.0) (6Z,9Z,12Z,15Z)-octadecatetraenoate <==()==> (1.0) (6Z,9Z,12Z,15Z)-octadecatetraenoate
(E,E)-bilirubin_ex	(1.0) (E,E)-bilirubin <==()==> (1.0) (E,E)-bilirubin
(R)-lactate_ex	(1.0) (R)-lactate <==()==> (1.0) (R)-lactate
(R)-pantothenate_ex	(1.0) (R)-pantothenate <==()==> (1.0) (R)-pantothenate
(S)-malate(2-)_ex	(1.0) (S)-malate(2-) <==()==> (1.0) (S)-malate(2-)
1,4-butanediammonium_ex	(1.0) 1,4-butanediammonium <==()==> (1.0) 1,4-butanediammonium
1-methyladenosine_ex	(1.0) 1-methyladenosine <==()==> (1.0) 1-methyladenosine
1-stearoyl-2-linoleoyl-sn-glycero-3-phosphoethanolamine_ex	(1.0) 1-stearoyl-2-linoleoyl-sn-glycero-3-phosphoethanolamine <==()==> (1.0) 1-stearoyl-2-linoleoyl-sn-glycero-3-phosphoethanolamine
10-heptadecenoate_ex	(1.0) 10-heptadecenoate <==()==> (1.0) 10-heptadecenoate
10-nonadecenoate_ex	(1.0) 10-nonadecenoate <==()==> (1.0) 10-nonadecenoate
13-HODE_ex	(1.0) 13-HODE <==()==> (1.0) 13-HODE
16-hydroxyhexadecanoate_ex	(1.0) 16-hydroxyhexadecanoate <==()==> (1.0) 16-hydroxyhexadecanoate
2-aminoadipic acid_ex	(1.0) 2-aminoadipic acid <==()==> (1.0) 2-aminoadipic acid
2-hydroxy-4-methylvaleric acid_ex	(1.0) 2-hydroxy-4-methylvaleric acid <==()==> (1.0) 2-hydroxy-4-methylvaleric acid
2-hydroxyglutaric acid_ex	(1.0) 2-hydroxyglutaric acid <==()==> (1.0) 2-hydroxyglutaric acid
2-oxoglutarate(2-)_ex	(1.0) 2-oxoglutarate(2-) <==()==> (1.0) 2-oxoglutarate(2-)
3-(1H-indol-3-yl)propanoate_ex	(1.0) 3-(1H-indol-3-yl)propanoate <==()==> (1.0) 3-(1H-indol-3-yl)propanoate
3-(3-sulfooxyphenyl)propanoic acid_ex	(1.0) 3-(3-sulfooxyphenyl)propanoic acid <==()==> (1.0) 3-(3-sulfooxyphenyl)propanoic acid
3-hydroxy-3-phenylpropionate_ex	(1.0) 3-hydroxy-3-phenylpropionate <==()==> (1.0) 3-hydroxy-3-phenylpropionate
3-hydroxybutyrate_ex	(1.0) 3-hydroxybutyrate <==()==> (1.0) 3-hydroxybutyrate
3-hydroxydecanoate_ex	(1.0) 3-hydroxydecanoate <==()==> (1.0) 3-hydroxydecanoate
3-hydroxyisobutyrate_ex	(1.0) 3-hydroxyisobutyrate <==()==> (1.0) 3-hydroxyisobutyrate
4-(trimethylammonio)butanoate_ex	(1.0) 4-(trimethylammonio)butanoate <==()==> (1.0) 4-(trimethylammonio)butanoate
4-acetylphenyl hydrogen sulfate_ex	(1.0) 4-acetylphenyl hydrogen sulfate <==()==> (1.0) 4-acetylphenyl hydrogen sulfate
4-aminobenzoate_ex	(1.0) 4-aminobenzoate <==()==> (1.0) 4-aminobenzoate
4-methyl-2-oxopentanoate_ex	(1.0) 4-methyl-2-oxopentanoate <==()==> (1.0) 4-methyl-2-oxopentanoate
4-vinylphenol sulfate_ex	(1.0) 4-vinylphenol sulfate <==()==> (1.0) 4-vinylphenol sulfate
D-fructofuranose_ex	(1.0) D-fructofuranose <==()==> (1.0) D-fructofuranose
D-glucopyranose_ex	(1.0) D-glucopyranose <==()==> (1.0) D-glucopyranose
D-mannopyranose_ex	(1.0) D-mannopyranose <==()==> (1.0) D-mannopyranose
L-alanine zwitterion_ex	(1.0) L-alanine zwitterion <==()==> (1.0) L-alanine zwitterion
L-argininium(1+)_ex	(1.0) L-argininium(1+) <==()==> (1.0) L-argininium(1+)
L-asparagine zwitterion_ex	(1.0) L-asparagine zwitterion <==()==> (1.0) L-asparagine zwitterion
L-aspartate(1-)_ex	(1.0) L-aspartate(1-) <==()==> (1.0) L-aspartate(1-)
L-citrulline zwitterion_ex	(1.0) L-citrulline zwitterion <==()==> (1.0) L-citrulline zwitterion
L-cysteine zwitterion_ex	(1.0) L-cysteine zwitterion <==()==> (1.0) L-cysteine zwitterion
L-glutamate(1-)_ex	(1.0) L-glutamate(1-) <==()==> (1.0) L-glutamate(1-)
L-glutamine zwitterion_ex	(1.0) L-glutamine zwitterion <==()==> (1.0) L-glutamine zwitterion
L-histidine zwitterion_ex	(1.0) L-histidine zwitterion <==()==> (1.0) L-histidine zwitterion
L-isoleucine zwitterion_ex	(1.0) L-isoleucine zwitterion <==()==> (1.0) L-isoleucine zwitterion
L-leucine zwitterion_ex	(1.0) L-leucine zwitterion <==()==> (1.0) L-leucine zwitterion
L-lysinium(1+)_ex	(1.0) L-lysinium(1+) <==()==> (1.0) L-lysinium(1+)
L-methionine zwitterion_ex	(1.0) L-methionine zwitterion <==()==> (1.0) L-methionine zwitterion
L-ornithinium(1+)_ex	(1.0) L-ornithinium(1+) <==()==> (1.0) L-ornithinium(1+)
L-phenylalanine zwitterion_ex	(1.0) L-phenylalanine zwitterion <==()==> (1.0) L-phenylalanine zwitterion
L-proline zwitterion_ex	(1.0) L-proline zwitterion <==()==> (1.0) L-proline zwitterion
L-serine zwitterion_ex	(1.0) L-serine zwitterion <==()==> (1.0) L-serine zwitterion
L-threonine zwitterion_ex	(1.0) L-threonine zwitterion <==()==> (1.0) L-threonine zwitterion
L-tryptophan zwitterion_ex	(1.0) L-tryptophan zwitterion <==()==> (1.0) L-tryptophan zwitterion
L-tyrosine zwitterion_ex	(1.0) L-tyrosine zwitterion <==()==> (1.0) L-tyrosine zwitterion
L-valine zwitterion_ex	(1.0) L-valine zwitterion <==()==> (1.0) L-valine zwitterion
Leucyl-leucine_ex	(1.0) Leucyl-leucine <==()==> (1.0) Leucyl-leucine
Methyl-4-hydroxybenzoate_ex	(1.0) Methyl-4-hydroxybenzoate <==()==> (1.0) Methyl-4-hydroxybenzoate
N(2)-acetylglutamine_ex	(1.0) N(2)-acetylglutamine <==()==> (1.0) N(2)-acetylglutamine
N(alpha)-acetyl-L-arginine_ex	(1.0) N(alpha)-acetyl-L-arginine <==()==> (1.0) N(alpha)-acetyl-L-arginine
N-(2-methylbutanoyl)glycine_ex	(1.0) N-(2-methylbutanoyl)glycine <==()==> (1.0) N-(2-methylbutanoyl)glycine
N-acetyl-D-glucosamine_ex	(1.0) N-acetyl-D-glucosamine <==()==> (1.0) N-acetyl-D-glucosamine
N-acetyl-L-glutamic acid_ex	(1.0) N-acetyl-L-glutamic acid <==()==> (1.0) N-acetyl-L-glutamic acid
N-acetyl-L-methionine_ex	(1.0) N-acetyl-L-methionine <==()==> (1.0) N-acetyl-L-methionine
N-acetyl-L-valine_ex	(1.0) N-acetyl-L-valine <==()==> (1.0) N-acetyl-L-valine
N-acetyl-leucine_ex	(1.0) N-acetyl-leucine <==()==> (1.0) N-acetyl-leucine
N-acetylphenylalanine_ex	(1.0) N-acetylphenylalanine <==()==> (1.0) N-acetylphenylalanine
N-acetylputrescinium_ex	(1.0) N-acetylputrescinium <==()==> (1.0) N-acetylputrescinium
N-carbamoyl-beta-alanine_ex	(1.0) N-carbamoyl-beta-alanine <==()==> (1.0) N-carbamoyl-beta-alanine
N-cinnamoylglycine_ex	(1.0) N-cinnamoylglycine <==()==> (1.0) N-cinnamoylglycine
N-methylnicotinate_ex	(1.0) N-methylnicotinate <==()==> (1.0) N-methylnicotinate
O(4')-sulfo-L-tyrosine_ex	(1.0) O(4')-sulfo-L-tyrosine <==()==> (1.0) O(4')-sulfo-L-tyrosine
O-acetyl-L-carnitine_ex	(1.0) O-acetyl-L-carnitine <==()==> (1.0) O-acetyl-L-carnitine
O-butanoyl-L-carnitine_ex	(1.0) O-butanoyl-L-carnitine <==()==> (1.0) O-butanoyl-L-carnitine
O-isobutyrylcarnitine_ex	(1.0) O-isobutyrylcarnitine <==()==> (1.0) O-isobutyrylcarnitine
O-isovalerylcarnitine_ex	(1.0) O-isovalerylcarnitine <==()==> (1.0) O-isovalerylcarnitine
O-methoxycatechol-O-sulphate_ex	(1.0) O-methoxycatechol-O-sulphate <==()==> (1.0) O-methoxycatechol-O-sulphate
O-octanoylcarnitine_ex	(1.0) O-octanoylcarnitine <==()==> (1.0) O-octanoylcarnitine
Phe-Trp_ex	(1.0) Phe-Trp <==()==> (1.0) Phe-Trp
S-adenosyl-L-methionine zwitterion_ex	(1.0) S-adenosyl-L-methionine zwitterion <==()==> (1.0) S-adenosyl-L-methionine zwitterion
S-sulfo-L-cysteine_ex	(1.0) S-sulfo-L-cysteine <==()==> (1.0) S-sulfo-L-cysteine
adenosine 5'-monophosphate(2-)_ex	(1.0) adenosine 5'-monophosphate(2-) <==()==> (1.0) adenosine 5'-monophosphate(2-)
all-cis-5,8,11,14,17-icosapentaenoic acid_ex	(1.0) all-cis-5,8,11,14,17-icosapentaenoic acid <==()==> (1.0) all-cis-5,8,11,14,17-icosapentaenoic acid
alpha-aminobutyric acid_ex	(1.0) alpha-aminobutyric acid <==()==> (1.0) alpha-aminobutyric acid
alpha-dimorphecolic acid_ex	(1.0) alpha-dimorphecolic acid <==()==> (1.0) alpha-dimorphecolic acid
alpha-linolenate_ex	(1.0) alpha-linolenate <==()==> (1.0) alpha-linolenate
androsterone_ex	(1.0) androsterone <==()==> (1.0) androsterone
arachidonic acid_ex	(1.0) arachidonic acid <==()==> (1.0) arachidonic acid
biliverdin(2-)_ex	(1.0) biliverdin(2-) <==()==> (1.0) biliverdin(2-)
calcium(2+)_ex	(1.0) calcium(2+) <==()==> (1.0) calcium(2+)
carbon dioxide_ex	(1.0) carbon dioxide <==()==> (1.0) carbon dioxide
carnosine_ex	(1.0) carnosine <==()==> (1.0) carnosine
chloride_ex	(1.0) chloride <==()==> (1.0) chloride
cholesterol_ex	(1.0) cholesterol <==()==> (1.0) cholesterol
choline_ex	(1.0) choline <==()==> (1.0) choline
cis-vaccenate(1-)_ex	(1.0) cis-vaccenate(1-) <==()==> (1.0) cis-vaccenate(1-)
corticosterone_ex	(1.0) corticosterone <==()==> (1.0) corticosterone
cortisol_ex	(1.0) cortisol <==()==> (1.0) cortisol
dioxygen_ex	(1.0) dioxygen <==()==> (1.0) dioxygen
ferroheme b(2-)_ex	(1.0) ferroheme b(2-) <==()==> (1.0) ferroheme b(2-)
folate(2-)_ex	(1.0) folate(2-) <==()==> (1.0) folate(2-)
gamma-Glu-Ile_ex	(1.0) gamma-Glu-Ile <==()==> (1.0) gamma-Glu-Ile
gamma-Glu-Leu_ex	(1.0) gamma-Glu-Leu <==()==> (1.0) gamma-Glu-Leu
gamma-Glu-Tyr_ex	(1.0) gamma-Glu-Tyr <==()==> (1.0) gamma-Glu-Tyr
gamma-glutamylthreonine_ex	(1.0) gamma-glutamylthreonine <==()==> (1.0) gamma-glutamylthreonine
gamma-linolenate_ex	(1.0) gamma-linolenate <==()==> (1.0) gamma-linolenate
glycine betaine_ex	(1.0) glycine betaine <==()==> (1.0) glycine betaine
glycine zwitterion_ex	(1.0) glycine zwitterion <==()==> (1.0) glycine zwitterion
guanidinoacetate_ex	(1.0) guanidinoacetate <==()==> (1.0) guanidinoacetate
heptadecanoic acid_ex	(1.0) heptadecanoic acid <==()==> (1.0) heptadecanoic acid
hexadecanoate_ex	(1.0) hexadecanoate <==()==> (1.0) hexadecanoate
hippurate_ex	(1.0) hippurate <==()==> (1.0) hippurate
hydrogencarbonate_ex	(1.0) hydrogencarbonate <==()==> (1.0) hydrogencarbonate
hydrogenphosphate_ex	(1.0) hydrogenphosphate <==()==> (1.0) hydrogenphosphate
hydron_ex	(1.0) hydron <==()==> (1.0) hydron
hydroquinones_ex	(1.0) hydroquinones <==()==> (1.0) hydroquinones
hypaphorine_ex	(1.0) hypaphorine <==()==> (1.0) hypaphorine
imidazol-4-ylacetic acid_ex	(1.0) imidazol-4-ylacetic acid <==()==> (1.0) imidazol-4-ylacetic acid
keto-phenylpyruvate_ex	(1.0) keto-phenylpyruvate <==()==> (1.0) keto-phenylpyruvate
levoglucosan_ex	(1.0) levoglucosan <==()==> (1.0) levoglucosan
lidocaine_ex	(1.0) lidocaine <==()==> (1.0) lidocaine
linoleic acid_ex	(1.0) linoleic acid <==()==> (1.0) linoleic acid
m-hydroxyhippuric acid_ex	(1.0) m-hydroxyhippuric acid <==()==> (1.0) m-hydroxyhippuric acid
magnesium(2+)_ex	(1.0) magnesium(2+) <==()==> (1.0) magnesium(2+)
methionine S-oxide_ex	(1.0) methionine S-oxide <==()==> (1.0) methionine S-oxide
myo-inositol_ex	(1.0) myo-inositol <==()==> (1.0) myo-inositol
nicotinamide_ex	(1.0) nicotinamide <==()==> (1.0) nicotinamide
o-cresol sulfate_ex	(1.0) o-cresol sulfate <==()==> (1.0) o-cresol sulfate
octadecanoic acid_ex	(1.0) octadecanoic acid <==()==> (1.0) octadecanoic acid
oleic acid_ex	(1.0) oleic acid <==()==> (1.0) oleic acid
oxalate(2-)_ex	(1.0) oxalate(2-) <==()==> (1.0) oxalate(2-)
p-hydroxyhippuric acid_ex	(1.0) p-hydroxyhippuric acid <==()==> (1.0) p-hydroxyhippuric acid
palmitoleic acid_ex	(1.0) palmitoleic acid <==()==> (1.0) palmitoleic acid
phenol red_ex	(1.0) phenol red <==()==> (1.0) phenol red
phenyl hydrogen sulfate_ex	(1.0) phenyl hydrogen sulfate <==()==> (1.0) phenyl hydrogen sulfate
phenylacetylglycine_ex	(1.0) phenylacetylglycine <==()==> (1.0) phenylacetylglycine
picolinate_ex	(1.0) picolinate <==()==> (1.0) picolinate
pipecolate_ex	(1.0) pipecolate <==()==> (1.0) pipecolate
potassium(1+)_ex	(1.0) potassium(1+) <==()==> (1.0) potassium(1+)
pregnenolone_ex	(1.0) pregnenolone <==()==> (1.0) pregnenolone
progesterone_ex	(1.0) progesterone <==()==> (1.0) progesterone
propionylglycine_ex	(1.0) propionylglycine <==()==> (1.0) propionylglycine
pyridoxal_ex	(1.0) pyridoxal <==()==> (1.0) pyridoxal
pyrocatechol sulfate_ex	(1.0) pyrocatechol sulfate <==()==> (1.0) pyrocatechol sulfate
pyroglutamylvaline_ex	(1.0) pyroglutamylvaline <==()==> (1.0) pyroglutamylvaline
pyruvate_ex	(1.0) pyruvate <==()==> (1.0) pyruvate
quinolin-2-ol_ex	(1.0) quinolin-2-ol <==()==> (1.0) quinolin-2-ol
riboflavin(1-)_ex	(1.0) riboflavin(1-) <==()==> (1.0) riboflavin(1-)
salicylate_ex	(1.0) salicylate <==()==> (1.0) salicylate
sebacate(2-)_ex	(1.0) sebacate(2-) <==()==> (1.0) sebacate(2-)
sitosterol_ex	(1.0) sitosterol <==()==> (1.0) sitosterol
sodium(1+)_ex	(1.0) sodium(1+) <==()==> (1.0) sodium(1+)
succinate(2-)_ex	(1.0) succinate(2-) <==()==> (1.0) succinate(2-)
sulfate_ex	(1.0) sulfate <==()==> (1.0) sulfate
taurine_ex	(1.0) taurine <==()==> (1.0) taurine
tetradecanoic acid_ex	(1.0) tetradecanoic acid <==()==> (1.0) tetradecanoic acid
thiamine(1+)_ex	(1.0) thiamine(1+) <==()==> (1.0) thiamine(1+)
tiglylglycine_ex	(1.0) tiglylglycine <==()==> (1.0) tiglylglycine
trans-4-hydroxy-L-proline_ex	(1.0) trans-4-hydroxy-L-proline <==()==> (1.0) trans-4-hydroxy-L-proline
water_ex	(1.0) water <==()==> (1.0) water
