## Supplementary material for "METABOLIC MODELLING AS A POWERFUL TOOL TO IDENTIFY CRITICAL COMPONENTS OF *PNEUMOCYSTIS* GROWTH MEDIUM": SI 4

### Sheet: Table S5. External fluxes
Table S5. List of transport reactions under Merali’s medium conditions together with the corresponding flux values
id	reaction	flux value
(6Z,9Z,12Z,15Z)-octadecatetraenoate_ex	(1.0) (6Z,9Z,12Z,15Z)-octadecatetraenoate <==()==> (1.0) (6Z,9Z,12Z,15Z)-octadecatetraenoate	0
(E,E)-bilirubin_ex	(1.0) (E,E)-bilirubin <==()==> (1.0) (E,E)-bilirubin	0
(R)-lactate_ex	(1.0) (R)-lactate <==()==> (1.0) (R)-lactate	-1.16028e-09
(R)-pantothenate_ex	(1.0) (R)-pantothenate <==()==> (1.0) (R)-pantothenate	0.140195
(S)-malate(2-)_ex	(1.0) (S)-malate(2-) <==()==> (1.0) (S)-malate(2-)	-54.1831
1-methyladenosine_ex	(1.0) 1,4-butanediammonium <==()==> (1.0) 1,4-butanediammonium	0
1-stearoyl-2-linoleoyl-sn-glycero-3-phosphoethanolamine_ex	(1.0) 1-methyladenosine <==()==> (1.0) 1-methyladenosine	0
1,4-butanediammonium_ex	(1.0) 1-stearoyl-2-linoleoyl-sn-glycero-3-phosphoethanolamine <==()==> (1.0) 1-stearoyl-2-linoleoyl-sn-glycero-3-phosphoethanolamine	0.142508
10-heptadecenoate_ex	(1.0) 10-heptadecenoate <==()==> (1.0) 10-heptadecenoate	0
10-nonadecenoate_ex	(1.0) 10-nonadecenoate <==()==> (1.0) 10-nonadecenoate	0
13-HODE_ex	(1.0) 13-HODE <==()==> (1.0) 13-HODE	0
16-hydroxyhexadecanoate_ex	(1.0) 16-hydroxyhexadecanoate <==()==> (1.0) 16-hydroxyhexadecanoate	0
2-aminoadipic acid_ex	(1.0) 2-aminoadipic acid <==()==> (1.0) 2-aminoadipic acid	0
2-hydroxy-4-methylvaleric acid_ex	(1.0) 2-hydroxy-4-methylvaleric acid <==()==> (1.0) 2-hydroxy-4-methylvaleric acid	0
2-hydroxyglutaric acid_ex	(1.0) 2-hydroxyglutaric acid <==()==> (1.0) 2-hydroxyglutaric acid	0
2-oxoglutarate(2-)_ex	(1.0) 2-oxoglutarate(2-) <==()==> (1.0) 2-oxoglutarate(2-)	70.0537
3-(1H-indol-3-yl)propanoate_ex	(1.0) 3-(1H-indol-3-yl)propanoate <==()==> (1.0) 3-(1H-indol-3-yl)propanoate	0
3-(3-sulfooxyphenyl)propanoic acid_ex	(1.0) 3-(3-sulfooxyphenyl)propanoic acid <==()==> (1.0) 3-(3-sulfooxyphenyl)propanoic acid	0
3-hydroxy-3-phenylpropionate_ex	(1.0) 3-hydroxy-3-phenylpropionate <==()==> (1.0) 3-hydroxy-3-phenylpropionate	0
3-hydroxybutyrate_ex	(1.0) 3-hydroxybutyrate <==()==> (1.0) 3-hydroxybutyrate	0
3-hydroxydecanoate_ex	(1.0) 3-hydroxydecanoate <==()==> (1.0) 3-hydroxydecanoate	0
3-hydroxyisobutyrate_ex	(1.0) 3-hydroxyisobutyrate <==()==> (1.0) 3-hydroxyisobutyrate	-0.0147003
4-(trimethylammonio)butanoate_ex	(1.0) 4-(trimethylammonio)butanoate <==()==> (1.0) 4-(trimethylammonio)butanoate	0
4-acetylphenyl hydrogen sulfate_ex	(1.0) 4-acetylphenyl hydrogen sulfate <==()==> (1.0) 4-acetylphenyl hydrogen sulfate	0
4-aminobenzoate_ex	(1.0) 4-aminobenzoate <==()==> (1.0) 4-aminobenzoate	13.9285
4-methyl-2-oxopentanoate_ex	(1.0) 4-methyl-2-oxopentanoate <==()==> (1.0) 4-methyl-2-oxopentanoate	0
4-vinylphenol sulfate_ex	(1.0) 4-vinylphenol sulfate <==()==> (1.0) 4-vinylphenol sulfate	0
adenosine 5'-monophosphate(2-)_ex	(1.0) D-fructofuranose <==()==> (1.0) D-fructofuranose	-21.6241
all-cis-5,8,11,14,17-icosapentaenoic acid_ex	(1.0) D-glucopyranose <==()==> (1.0) D-glucopyranose	0
alpha-aminobutyric acid_ex	(1.0) D-mannopyranose <==()==> (1.0) D-mannopyranose	0
alpha-dimorphecolic acid_ex	(1.0) L-alanine zwitterion <==()==> (1.0) L-alanine zwitterion	0
alpha-linolenate_ex	(1.0) L-argininium(1+) <==()==> (1.0) L-argininium(1+)	0
androsterone_ex	(1.0) L-asparagine zwitterion <==()==> (1.0) L-asparagine zwitterion	0
arachidonic acid_ex	(1.0) L-aspartate(1-) <==()==> (1.0) L-aspartate(1-)	0.616809
biliverdin(2-)_ex	(1.0) L-citrulline zwitterion <==()==> (1.0) L-citrulline zwitterion	0
calcium(2+)_ex	(1.0) L-cysteine zwitterion <==()==> (1.0) L-cysteine zwitterion	3.84021e-12
carbon dioxide_ex	(1.0) L-glutamate(1-) <==()==> (1.0) L-glutamate(1-)	138.01
carnosine_ex	(1.0) L-glutamine zwitterion <==()==> (1.0) L-glutamine zwitterion	0
chloride_ex	(1.0) L-histidine zwitterion <==()==> (1.0) L-histidine zwitterion	2.01145e-10
cholesterol_ex	(1.0) L-isoleucine zwitterion <==()==> (1.0) L-isoleucine zwitterion	5.03484
choline_ex	(1.0) L-leucine zwitterion <==()==> (1.0) L-leucine zwitterion	-0.00385738
cis-vaccenate(1-)_ex	(1.0) L-lysinium(1+) <==()==> (1.0) L-lysinium(1+)	0
corticosterone_ex	(1.0) L-methionine zwitterion <==()==> (1.0) L-methionine zwitterion	0
cortisol_ex	(1.0) L-ornithinium(1+) <==()==> (1.0) L-ornithinium(1+)	0
D-fructofuranose_ex	(1.0) L-phenylalanine zwitterion <==()==> (1.0) L-phenylalanine zwitterion	0.000350917
D-glucopyranose_ex	(1.0) L-proline zwitterion <==()==> (1.0) L-proline zwitterion	-23.8377
D-mannopyranose_ex	(1.0) L-serine zwitterion <==()==> (1.0) L-serine zwitterion	0.000263187
dioxygen_ex	(1.0) L-threonine zwitterion <==()==> (1.0) L-threonine zwitterion	-37.2897
ferroheme b(2-)_ex	(1.0) L-tryptophan zwitterion <==()==> (1.0) L-tryptophan zwitterion	0.0863491
folate(2-)_ex	(1.0) L-tyrosine zwitterion <==()==> (1.0) L-tyrosine zwitterion	0.201073
gamma-Glu-Ile_ex	(1.0) L-valine zwitterion <==()==> (1.0) L-valine zwitterion	0
gamma-Glu-Leu_ex	(1.0) Leucyl-leucine <==()==> (1.0) Leucyl-leucine	0
gamma-Glu-Tyr_ex	(1.0) Methyl-4-hydroxybenzoate <==()==> (1.0) Methyl-4-hydroxybenzoate	0
gamma-glutamylthreonine_ex	(1.0) N(2)-acetylglutamine <==()==> (1.0) N(2)-acetylglutamine	0
gamma-linolenate_ex	(1.0) N(alpha)-acetyl-L-arginine <==()==> (1.0) N(alpha)-acetyl-L-arginine	0
glycine betaine_ex	(1.0) N-(2-methylbutanoyl)glycine <==()==> (1.0) N-(2-methylbutanoyl)glycine	0
glycine zwitterion_ex	(1.0) N-acetyl-D-glucosamine <==()==> (1.0) N-acetyl-D-glucosamine	-31.0743
guanidinoacetate_ex	(1.0) N-acetyl-L-glutamic acid <==()==> (1.0) N-acetyl-L-glutamic acid	0
heptadecanoic acid_ex	(1.0) N-acetyl-L-methionine <==()==> (1.0) N-acetyl-L-methionine	0.462987
hexadecanoate_ex	(1.0) N-acetyl-L-valine <==()==> (1.0) N-acetyl-L-valine	6.48547
hippurate_ex	(1.0) N-acetyl-leucine <==()==> (1.0) N-acetyl-leucine	0
hydrogencarbonate_ex	(1.0) N-acetylphenylalanine <==()==> (1.0) N-acetylphenylalanine	-76.7439
hydrogenphosphate_ex	(1.0) N-acetylputrescinium <==()==> (1.0) N-acetylputrescinium	34.4205
hydron_ex	(1.0) N-carbamoyl-beta-alanine <==()==> (1.0) N-carbamoyl-beta-alanine	226.966
hydroquinones_ex	(1.0) N-cinnamoylglycine <==()==> (1.0) N-cinnamoylglycine	-1.85233e-10
hypaphorine_ex	(1.0) N-methylnicotinate <==()==> (1.0) N-methylnicotinate	0
imidazol-4-ylacetic acid_ex	(1.0) O(4')-sulfo-L-tyrosine <==()==> (1.0) O(4')-sulfo-L-tyrosine	0
keto-phenylpyruvate_ex	(1.0) O-acetyl-L-carnitine <==()==> (1.0) O-acetyl-L-carnitine	3.6098e-10
L-alanine zwitterion_ex	(1.0) O-butanoyl-L-carnitine <==()==> (1.0) O-butanoyl-L-carnitine	9.62089
L-argininium(1+)_ex	(1.0) O-isobutyrylcarnitine <==()==> (1.0) O-isobutyrylcarnitine	1.70344
L-asparagine zwitterion_ex	(1.0) O-isovalerylcarnitine <==()==> (1.0) O-isovalerylcarnitine	3.26151
L-aspartate(1-)_ex	(1.0) O-methoxycatechol-O-sulphate <==()==> (1.0) O-methoxycatechol-O-sulphate	-16.4464
L-citrulline zwitterion_ex	(1.0) O-octanoylcarnitine <==()==> (1.0) O-octanoylcarnitine	0
L-cysteine zwitterion_ex	(1.0) Phe-Trp <==()==> (1.0) Phe-Trp	7.88692
L-glutamate(1-)_ex	(1.0) S-adenosyl-L-methionine zwitterion <==()==> (1.0) S-adenosyl-L-methionine zwitterion	-18.0947
L-glutamine zwitterion_ex	(1.0) S-sulfo-L-cysteine <==()==> (1.0) S-sulfo-L-cysteine	-5.25111
L-histidine zwitterion_ex	(1.0) adenosine 5'-monophosphate(2-) <==()==> (1.0) adenosine 5'-monophosphate(2-)	10.2098
L-isoleucine zwitterion_ex	(1.0) all-cis-5,8,11,14,17-icosapentaenoic acid <==()==> (1.0) all-cis-5,8,11,14,17-icosapentaenoic acid	14.3366
L-leucine zwitterion_ex	(1.0) alpha-aminobutyric acid <==()==> (1.0) alpha-aminobutyric acid	3.0026
L-lysinium(1+)_ex	(1.0) alpha-dimorphecolic acid <==()==> (1.0) alpha-dimorphecolic acid	7.98068
L-methionine zwitterion_ex	(1.0) alpha-linolenate <==()==> (1.0) alpha-linolenate	-29.5522
L-ornithinium(1+)_ex	(1.0) androsterone <==()==> (1.0) androsterone	0
L-phenylalanine zwitterion_ex	(1.0) arachidonic acid <==()==> (1.0) arachidonic acid	4.00023
L-proline zwitterion_ex	(1.0) biliverdin(2-) <==()==> (1.0) biliverdin(2-)	7.44994
L-serine zwitterion_ex	(1.0) calcium(2+) <==()==> (1.0) calcium(2+)	35.9339
L-threonine zwitterion_ex	(1.0) carbon dioxide <==()==> (1.0) carbon dioxide	8.17384
L-tryptophan zwitterion_ex	(1.0) carnosine <==()==> (1.0) carnosine	4.16548
L-tyrosine zwitterion_ex	(1.0) chloride <==()==> (1.0) chloride	1.06875
L-valine zwitterion_ex	(1.0) cholesterol <==()==> (1.0) cholesterol	6.24669
Leucyl-leucine_ex	(1.0) choline <==()==> (1.0) choline	0
levoglucosan_ex	(1.0) cis-vaccenate(1-) <==()==> (1.0) cis-vaccenate(1-)	0
lidocaine_ex	(1.0) corticosterone <==()==> (1.0) corticosterone	0
linoleic acid_ex	(1.0) cortisol <==()==> (1.0) cortisol	0.428482
m-hydroxyhippuric acid_ex	(1.0) dioxygen <==()==> (1.0) dioxygen	0
magnesium(2+)_ex	(1.0) ferroheme b(2-) <==()==> (1.0) ferroheme b(2-)	0
methionine S-oxide_ex	(1.0) folate(2-) <==()==> (1.0) folate(2-)	0
Methyl-4-hydroxybenzoate_ex	(1.0) gamma-Glu-Ile <==()==> (1.0) gamma-Glu-Ile	0
myo-inositol_ex	(1.0) gamma-Glu-Leu <==()==> (1.0) gamma-Glu-Leu	-16.4218
N-(2-methylbutanoyl)glycine_ex	(1.0) gamma-Glu-Tyr <==()==> (1.0) gamma-Glu-Tyr	0
N-acetyl-D-glucosamine_ex	(1.0) gamma-glutamylthreonine <==()==> (1.0) gamma-glutamylthreonine	0
N-acetyl-L-glutamic acid_ex	(1.0) gamma-linolenate <==()==> (1.0) gamma-linolenate	0
N-acetyl-L-methionine_ex	(1.0) glycine betaine <==()==> (1.0) glycine betaine	0
N-acetyl-L-valine_ex	(1.0) glycine zwitterion <==()==> (1.0) glycine zwitterion	0
N-acetyl-leucine_ex	(1.0) guanidinoacetate <==()==> (1.0) guanidinoacetate	0
N-acetylphenylalanine_ex	(1.0) heptadecanoic acid <==()==> (1.0) heptadecanoic acid	0
N-acetylputrescinium_ex	(1.0) hexadecanoate <==()==> (1.0) hexadecanoate	0
N-carbamoyl-beta-alanine_ex	(1.0) hippurate <==()==> (1.0) hippurate	0
N-cinnamoylglycine_ex	(1.0) hydrogencarbonate <==()==> (1.0) hydrogencarbonate	0
N-methylnicotinate_ex	(1.0) hydrogenphosphate <==()==> (1.0) hydrogenphosphate	0
N(2)-acetylglutamine_ex	(1.0) hydron <==()==> (1.0) hydron	0
N(alpha)-acetyl-L-arginine_ex	(1.0) hydroquinones <==()==> (1.0) hydroquinones	0
nicotinamide_ex	(1.0) hypaphorine <==()==> (1.0) hypaphorine	0.00485798
O-acetyl-L-carnitine_ex	(1.0) imidazol-4-ylacetic acid <==()==> (1.0) imidazol-4-ylacetic acid	0
O-butanoyl-L-carnitine_ex	(1.0) keto-phenylpyruvate <==()==> (1.0) keto-phenylpyruvate	0
o-cresol sulfate_ex	(1.0) levoglucosan <==()==> (1.0) levoglucosan	0
O-isobutyrylcarnitine_ex	(1.0) lidocaine <==()==> (1.0) lidocaine	0
O-isovalerylcarnitine_ex	(1.0) linoleic acid <==()==> (1.0) linoleic acid	0
O-methoxycatechol-O-sulphate_ex	(1.0) m-hydroxyhippuric acid <==()==> (1.0) m-hydroxyhippuric acid	0
O-octanoylcarnitine_ex	(1.0) magnesium(2+) <==()==> (1.0) magnesium(2+)	0
O(4')-sulfo-L-tyrosine_ex	(1.0) methionine S-oxide <==()==> (1.0) methionine S-oxide	0
octadecanoic acid_ex	(1.0) myo-inositol <==()==> (1.0) myo-inositol	3.31022
oleic acid_ex	(1.0) nicotinamide <==()==> (1.0) nicotinamide	2.86478
oxalate(2-)_ex	(1.0) o-cresol sulfate <==()==> (1.0) o-cresol sulfate	0
p-hydroxyhippuric acid_ex	(1.0) octadecanoic acid <==()==> (1.0) octadecanoic acid	0
palmitoleic acid_ex	(1.0) oleic acid <==()==> (1.0) oleic acid	0.431406
Phe-Trp_ex	(1.0) oxalate(2-) <==()==> (1.0) oxalate(2-)	0
phenol red_ex	(1.0) p-hydroxyhippuric acid <==()==> (1.0) p-hydroxyhippuric acid	0
phenyl hydrogen sulfate_ex	(1.0) palmitoleic acid <==()==> (1.0) palmitoleic acid	0
phenylacetylglycine_ex	(1.0) phenol red <==()==> (1.0) phenol red	0
picolinate_ex	(1.0) phenyl hydrogen sulfate <==()==> (1.0) phenyl hydrogen sulfate	0
pipecolate_ex	(1.0) phenylacetylglycine <==()==> (1.0) phenylacetylglycine	0
potassium(1+)_ex	(1.0) picolinate <==()==> (1.0) picolinate	0
pregnenolone_ex	(1.0) pipecolate <==()==> (1.0) pipecolate	0
progesterone_ex	(1.0) potassium(1+) <==()==> (1.0) potassium(1+)	0
propionylglycine_ex	(1.0) pregnenolone <==()==> (1.0) pregnenolone	0
pyridoxal_ex	(1.0) progesterone <==()==> (1.0) progesterone	84.1403
pyrocatechol sulfate_ex	(1.0) propionylglycine <==()==> (1.0) propionylglycine	0
pyroglutamylvaline_ex	(1.0) pyridoxal <==()==> (1.0) pyridoxal	0
pyruvate_ex	(1.0) pyrocatechol sulfate <==()==> (1.0) pyrocatechol sulfate	-15.422
quinolin-2-ol_ex	(1.0) pyroglutamylvaline <==()==> (1.0) pyroglutamylvaline	0
riboflavin(1-)_ex	(1.0) pyruvate <==()==> (1.0) pyruvate	0.148996
S-adenosyl-L-methionine zwitterion_ex	(1.0) quinolin-2-ol <==()==> (1.0) quinolin-2-ol	34.1592
S-sulfo-L-cysteine_ex	(1.0) riboflavin(1-) <==()==> (1.0) riboflavin(1-)	0
salicylate_ex	(1.0) salicylate <==()==> (1.0) salicylate	0
sebacate(2-)_ex	(1.0) sebacate(2-) <==()==> (1.0) sebacate(2-)	0
sitosterol_ex	(1.0) sitosterol <==()==> (1.0) sitosterol	0.125716
sodium(1+)_ex	(1.0) sodium(1+) <==()==> (1.0) sodium(1+)	1.53498e-12
succinate(2-)_ex	(1.0) succinate(2-) <==()==> (1.0) succinate(2-)	-21.0916
sulfate_ex	(1.0) sulfate <==()==> (1.0) sulfate	-8.08848e-10
taurine_ex	(1.0) taurine <==()==> (1.0) taurine	0
tetradecanoic acid_ex	(1.0) tetradecanoic acid <==()==> (1.0) tetradecanoic acid	0.525611
thiamine(1+)_ex	(1.0) thiamine(1+) <==()==> (1.0) thiamine(1+)	0.0724484
tiglylglycine_ex	(1.0) tiglylglycine <==()==> (1.0) tiglylglycine	0
trans-4-hydroxy-L-proline_ex	(1.0) trans-4-hydroxy-L-proline <==()==> (1.0) trans-4-hydroxy-L-proline	0
water_ex	(1.0) water <==()==> (1.0) water	-186.734

### Sheet: Table S6. Minimal growth medium
Table S6. List of nutrients in the minimal growth medium predicted by the RL approach
nutrient name	core/non-core
L-argininium(1+)	core
L-cysteine zwitterion	core
L-histidine zwitterion	core
L-isoleucine zwitterion	core
L-leucine zwitterion	core
L-lysinium(1+)	core
L-phenylalanine zwitterion	core
L-threonine zwitterion	core
L-tryptophan zwitterion	core
L-tyrosine zwitterion	core
L-valine zwitterion	core
L-alanine zwitterion	core
(R)-pantothenate	core
folate	core
riboflavin(1-)	core
thiamine(1+)	core
1,4-butanediammonium	core
ferroheme b(2-)	core
17:0 Margaric acid	core
14:0 Myristic acid (tetradecanoate)	core
18:1 Oleic acid	core
16:0 Palmitic acid (hexadecanoate)	core
16:1 Palmitoleic acid	core
18:0 Stearic acid	core
20:4 Arachidonic acid	core
18:2 Linoleic acid	core
beta-sitosterol	core
cholesterol	core
L-proline zwitterion	core
L-glutamine zwitterion	non-core
L-methionine zwitterion	non-core
L-aspartate(1-)	non-core
L-glutamate(1-)	non-core
glycine zwitterion	non-core
pyridoxal	non-core
myo-inositol	non-core
H2O	non-core
hydrogenphosphate	non-core
S-adenosyl-L-methionine zwitterion	non-core
4-aminobenzoate	non-core
L-asparagine zwitterion	non-core
L-serine zwitterion	non-core
D-glucopyranose	non-core
pyruvate	non-core
2-oxoglutarate(2-)	non-core
(S)-malate(2-)	non-core
succinate(2-)	non-core
adenosine 5'-monophosphate(2-)	non-core
